# Chromatin conformation capture (Hi-C) sequencing of patient-derived xenografts: analysis guidelines

**DOI:** 10.1101/2020.10.17.343814

**Authors:** Mikhail G. Dozmorov, Katarzyna M. Tyc, Nathan C. Sheffield, David C. Boyd, Amy L. Olex, Jason Reed, J. Chuck Harrell

**Affiliations:** Department of Biostatistics, Virginia Commonwealth University, Richmond, VA, 23298, USA; Department of Pathology, Virginia Commonwealth University, Richmond, VA, 23284, USA; VCU Massey Cancer Center, Richmond, VA, 23298, USA; Center for Public Health Genomics, University of Virginia, Charlottesville, VA, 22908, USA; Integrative Life Sciences Doctoral Program, Virginia Commonwealth University, Richmond, VA, 23298, USA; C. Kenneth and Dianne Wright Center for Clinical and Translational Research, Virginia Commonwealth University, Richmond, VA, 23298, USA; Department of Physics, Virginia Commonwealth University, Richmond, VA, 23220, USA

**Author notes:** These authors contributed equally (Mikhail G. Dozmorov, Katarzyna M. Tyc).

**Keywords:** Hi-C, chromatin conformation capture, Xenografts, PDX, Xenome

## Abstract

Sequencing of patient-derived xenograft (PDX) mouse models allows investigation of the molecular mechanisms of human tumor samples engrafted in a mouse host. Thus, both human and mouse genetic material is sequenced. Several methods have been developed to remove mouse sequencing reads from RNA-seq or exome sequencing PDX data and improve the downstream signal. However, for more recent chromatin conformation capture technologies (Hi-C), the effect of mouse reads remains undefined.

We evaluated the effect of mouse read removal on the quality of Hi-C data using *in silico* created PDX Hi-C data with 10% and 30% mouse reads. Additionally, we generated two experimental PDX Hi-C datasets using different library preparation strategies. We evaluated three alignment strategies (Direct, Xenome, Combined) and three processing pipelines (Juicer, HiC-Pro, HiCExplorer) on the quality of Hi-C data.

Removal of mouse reads had little-to-no effect on data quality than the results obtained with Direct alignment strategy. Juicer pipeline extracted the most useful information from PDX Hi-C data. However, library preparation strategy had the largest effect on all quality metrics. Together, our study presents comprehensive guidelines on PDX Hi-C data processing.
