## Supplementary Table S3 for "Chromatin conformation capture (Hi-C) sequencing of patient-derived xenografts: analysis guidelines"

### Sheet: Legend
	Sheet name	Description
	Juicer	Statistics collected from running Juicer pipeline, output collected in the file /aligned/inter_30.txt
	HiC-Pro	Statistics collected from running HiC-Pro2.9 pipeline as written to files: .mapstat, .bwt2pairs.pairstat, _allValidPairs.mergestat, .bwt2pairs.RSstat in the default folder /bowtie_results/bwt2/
	HiCExplorer	Statistics collected from running HiCExplorer pipeline written by the tool to the default loog file QC_table.txt
	Plotted values	Selected statistics that we plot in the main body of the manuscript.

### Sheet: Juicer
	juicer	human only HiC data			Direct								Xenome								Combined
		GM12878	HMEC	KBM7	UCD52_Library_1	UCD52_Library_2	PDX10_GM12878	PDX10_HMEC	PDX10_KBM7	PDX30_GM12878	PDX30_HMEC	PDX30_KBM7	UCD52_Library_1	UCD52_Library_2	PDX10_GM12878	PDX10_HMEC	PDX10_KBM7	PDX30_GM12878	PDX30_HMEC	PDX30_KBM7	UCD52_Library_1	UCD52_Library_2	PDX10_GM12878	PDX10_HMEC	PDX10_KBM7	PDX30_GM12878	PDX30_HMEC	PDX30_KBM7
	SOURCE	/home/sequencing/juicer/Katarzyna/2.PDXprocessingPaper/3.extraDatasets/3.collectStats/additionalSamples/1.hg38/3.juicer/	.		aligned/inter_30.txt
	Sequenced Read Pairs	486848169	456577383	431368621	873892191	708069622	532443038	502172252	476963490	662778888	632508102	607299340	724977417	489216124	482190422	449127212	426891207	482132122	449068912	426832907	744441715	490190173	480638977	428867274	411063072	480631909	428860145	411056099
	Normal Paired	382979592	348242007	345440709	485557219	220113078	383452475	348714828	345913511	384089786	349352065	346550714	454087998	210229489	379815396	344983357	342780063	379833564	345001329	342798030	468743034	213673158	382153645	347527885	344804439	382162365	347536549	344813274
	Chimeric Paired	82639738	65746876	51123912	230534215	226287285	82655983	65763136	51140213	82644918	65752043	51129086	222881357	223223881	82199735	65343506	50837030	82187524	65330593	50824441	229519621	225825525	82595411	65694426	51089649	82582638	65681676	51076849
	Chimeric Ambiguous	16409596	17735914	16546710	48801664	51890039	16657080	17983416	16794286	17045394	18371555	17182566	45069963	49658632	16095149	17389855	16261760	16076017	17371577	16243309	46178631	50691056	15889513	15644230	15168507	15886494	15641183	15165496
	Unmapped	4819243	24852586	18257290	108999093	209779220	49677500	69710872	63115480	178998790	199032439	192436974	2938099	6104122	4080142	21410494	17012354	4035017	21365413	16967127	429	434	408	733	477	412	737	480
	Ligation Motif Present	188551192	168816402	130561471	113653962	203093164	200260915	180526125	142271194	231305721	211570931	173316000	100025266	199495120	187177951	167572825	129726914	187116986	167511860	129665949	101332519	215413760	187179993	163596916	127582839	187152540	163569478	127555397
	Alignable (Normal+Chimeric Paired)	465619330	413988883	396564621	716091434	446400363	466108458	414477964	397053724	466734704	415104108	397679800	676969355	433453370	462015131	410326863	393617093	462021088	410331922	393622471	698262655	439498683	464749056	413222311	395894088	464745003	413218225	395890123
	Unique Reads	450929275	396547364	382171578	526504037	403854275	451348689	396965625	382591425	451844956	397459025	383086342	498553740	392657264	447448506	393035412	379353080	447442985	393029309	379346777	513977193	397947341	450065976	395799734	381509970	450051609	395784842	381495527
	PCR Duplicates	14690055	17441519	14393043	187675527	40394497	14759769	17512339	14462299	14889748	17645083	14593458	176599715	38703082	14566625	17291451	14264013	14578103	17302613	14275694	182407337	39419927	14683080	17422577	14384118	14693394	17433383	14394596
	Intra-fragment Reads	8008320	8134613	20984441	196794236	18237806	8054663	8180937	21030862	8096453	8222579	21072233	186505812	17637441	7952895	8020558	20835312	7954838	8022746	20836234	192582269	17878385	8007009	8128361	20977598	8008588	8129883	20979244
	Below MAPQ Threshold	82420271	91661920	81786805	77028796	61540776	82713971	91954877	82081036	83136372	92374675	82503074	66806530	56693009	81171871	90321823	80754480	81191948	90340430	80773992	72262082	37249042	81604331	90988516	81173964	81615318	90998961	81184845
	Hi-C Contacts	360500684	296750831	279400332	252681005	324075693	360580055	296829811	279479527	360612131	296861771	279511035	245241398	318326814	358323740	294693031	277763288	358296199	294666133	277736551	249132842	342819914	360454636	296682857	279358408	360427703	296655998	279331438
	3' Bias (Long Range)	0.7	0.74	0.71	0.65	0.64	0.7	0.74	0.71	0.7	0.74	0.71	0.65	0.64	0.7	0.74	0.71	0.7	0.74	0.71	0.65	0.64	0.7	0.74	0.71	0.7	0.74	0.71
	Inter-chromosomal	67491593	73151190	97185210	63453679	73365731	67503533	73163130	97197151	67501787	73161383	97195405	62356526	72238688	67042334	72465453	96540100	67035229	72458291	96533877	63268454	80437233	67483161	73132230	97165638	67476787	73125849	97159267
	Short Range (<20Kb)	90895902	91765347	68387087	124611577	97862043	90947987	91817038	68438988	90984665	91853604	68475105	119096249	95211507	90364623	91193950	68014347	90354966	91184502	68004536	121284314	100480993	90889308	91748347	68382283	90879480	91738587	68372412
	Long Range (>20Kb)	202112871	131834080	113827845	64615169	152846704	202128215	131849427	113843196	202125358	131846567	113840332	63788054	150875434	200916467	131033414	113208650	200905689	131023127	113197948	64579495	161900428	202081848	131802065	113810296	202071118	131791348	113799569
	Intra-chromosomal	293008773	223599427	182214932	189226746	250709962	293076202	223666465	182282184	293110023	223700171	182315437	182884303	246088126	291281090	222227364	181222997	291260655	222207629	181202484	185863809	262382681	292971156	223550412	182192579	292950598	223529935	182171981
	juicer	human only HiC data			Direct								Xenome								Combined
		GM12878	HMEC	KBM7	UCD52_Library_1	UCD52_Library_2	PDX10_GM12878	PDX10_HMEC	PDX10_KBM7	PDX30_GM12878	PDX30_HMEC	PDX30_KBM7	UCD52_Library_1	UCD52_Library_2	PDX10_GM12878	PDX10_HMEC	PDX10_KBM7	PDX30_GM12878	PDX30_HMEC	PDX30_KBM7	UCD52_Library_1	UCD52_Library_2	PDX10_GM12878	PDX10_HMEC	PDX10_KBM7	PDX30_GM12878	PDX30_HMEC	PDX30_KBM7
	SOURCE
	nReads
	nPaired	78.6651	76.2723	80.0802	55.5626	31.0864	72.0176	69.4413	72.5241	57.9514	55.2328	57.0642	51.9616	29.6905	71.3345	68.6982	71.8671	57.3092	54.545	56.4463	53.6385	30.1769	71.7736	69.2049	72.2916	57.6606	54.9458	56.7781
	nChimeric	16.9744	14.3999	11.8516	26.3802	31.9583	15.5239	13.0957	10.722	12.4695	10.3954	8.41909	25.5044	31.5257	15.4382	13.0122	10.6585	12.4004	10.3288	8.36893	26.2641	31.8931	15.5125	13.0821	10.7114	12.4601	10.3843	8.41049
	nChimericAmb	3.37058	3.88454	3.83586	5.5844	7.32838	3.12842	3.58112	3.52108	2.57181	2.90456	2.82934	5.15738	7.01324	3.02289	3.46293	3.40943	2.42555	2.74646	2.67468	5.28425	7.15905	2.98427	3.11531	3.18022	2.39695	2.47288	2.4972
	unmapped	0.989886	5.44324	4.23241	12.4728	29.6269	9.33011	13.8819	13.2328	27.0073	31.4672	31.6873	0.336208	0.862079	0.766306	4.26358	3.5668	0.608803	3.37789	2.79387	4.90907e-05	6.12934e-05	7.66279e-05	0.000145966	0.000100008	6.21625e-05	0.00011652	7.90385e-05
	ligation	38.729	36.9743	30.2668	13.0055	28.6827	37.6117	35.949	29.8285	34.8994	33.4495	28.5388	11.446	28.1745	35.1545	33.3696	27.1985	28.2322	26.4837	21.3512	11.5955	30.4227	35.1549	32.5778	26.749	28.2376	25.8605	21.0037
	alignable	95.6395	90.6722	91.9317	81.9428	63.0447	87.5415	82.537	83.2461	70.4209	65.6283	65.4833	77.466	61.2162	86.7727	81.7104	82.5256	69.7097	64.8738	64.8152	79.9026	62.07	87.2862	82.287	83.003	70.1207	65.3301	65.1886
	unique	92.6222	86.8522	88.5951	60.2482	57.036	84.7694	79.0497	80.214	68.1743	62.8386	63.0803	57.0498	55.4546	84.0369	78.2671	79.535	67.5101	62.1382	62.4645	58.8147	56.2017	84.5285	78.8175	79.9872	67.9037	62.5739	62.8184
	pcrDupl	3.01738	3.82006	3.3366	21.4758	5.70488	2.77208	3.48732	3.03216	2.24656	2.7897	2.40301	20.2084	5.466	2.73581	3.44333	2.99059	2.19954	2.73556	2.35068	20.873	5.56724	2.75768	3.46944	3.01577	2.21694	2.75623	2.37026
	intraFragment	1.64493	1.78165	4.86462	22.5193	2.57571	1.51277	1.62911	4.40932	1.22159	1.3	3.46983	21.342	2.49092	1.49366	1.59717	4.36832	1.20023	1.2684	3.43097	22.0373	2.52495	1.50382	1.61864	4.39816	1.20833	1.28534	3.45451
	lowMapQ	16.9294	20.0759	18.9598	8.81445	8.69135	15.5348	18.3114	17.2091	12.5436	14.6045	13.5852	7.64471	8.0067	15.2452	17.9862	16.931	12.2502	14.2829	13.3005	8.26899	5.26065	15.3264	18.119	17.0189	12.3141	14.387	13.3682
	HiC	74.0479	64.9946	64.7707	28.9144	45.7689	67.7218	59.1092	58.5956	54.4091	46.9341	46.0252	28.0631	44.957	67.298	58.6837	58.2358	54.0597	46.5869	45.7331	28.5084	48.4161	67.6983	59.0799	58.5702	54.3813	46.9015	45.9957
	hic3bias	1.43782e-07	1.62075e-07	1.64592e-07	7.43799e-08	9.03866e-08	1.31469e-07	1.4736e-07	1.48858e-07	1.05616e-07	1.16995e-07	1.16911e-07	7.43799e-08	9.03866e-08	1.31469e-07	1.4736e-07	1.48858e-07	1.05616e-07	1.16995e-07	1.16911e-07	7.43799e-08	9.03866e-08	1.31469e-07	1.4736e-07	1.48858e-07	1.05616e-07	1.16995e-07	1.16911e-07
	interReads	13.863	16.0216	22.5295	7.26104	10.3614	12.6781	14.5693	20.3783	10.1847	11.5669	16.0045	7.13549	10.2022	12.5915	14.4304	20.2406	10.1143	11.4557	15.8956	7.23985	11.3601	12.6742	14.5632	20.3717	10.1809	11.5613	15.9986
	shortReads	18.6703	20.0985	15.8535	14.2594	13.821	17.0813	18.284	14.3489	13.7278	14.5221	11.2753	13.6283	13.4466	16.9717	18.1599	14.2599	13.6327	14.4163	11.1979	13.8786	14.1908	17.0702	18.2703	14.337	13.7119	14.5039	11.2584
	longReads	41.5146	28.8744	26.3876	7.39395	21.5864	37.9624	26.2558	23.8683	30.4967	20.845	18.7453	7.2993	21.308	37.7348	26.0933	23.7353	30.3126	20.7149	18.6396	7.38987	22.865	37.9537	26.2464	23.8614	30.4885	20.8363	18.7386
	cis	60.1848	48.973	42.2411	21.6533	35.4074	55.0437	44.5398	38.2172	44.2244	35.3672	30.0207	20.9276	34.7546	54.7065	44.2532	37.9952	43.9454	35.1312	29.8374	21.2685	37.0559	55.0239	44.5167	38.1984	44.2004	35.3402	29.9971
	long/short ratio	2.22356	1.43664	1.66446	0.518533	1.56186	2.22246	1.436	1.66343	2.22153	1.4354	1.66251	0.535601	1.58463	2.2234	1.43687	1.66448	2.22352	1.4369	1.66456	0.532464	1.61125	2.22338	1.43656	1.66432	2.22351	1.4366	1.66441
	cis/trans ratio	4.34141	3.05668	1.87492	2.98212	3.41725	4.34164	3.05709	1.87539	4.34226	3.05763	1.87576	2.93288	3.40658	4.34473	3.06667	1.87718	4.34489	3.0667	1.87709	2.9377	3.26194	4.3414	3.0568	1.87507	4.3415	3.05678	1.87498

### Sheet: HiC-Pro2.9
	HiC_Pro 2.9.0	human only HiC data			Direct								Xenome								Combined								HiC_Pro 2.9.0
		GM12878	HMEC	KBM7	UCD52_Library_1	UCD52_Library_2	PDX10_GM12878	PDX10_HMEC	PDX10_KBM7	PDX30_GM12878	PDX30_HMEC	PDX30_KBM7	UCD52_Library_1	UCD52_Library_2	PDX10_GM12878	PDX10_HMEC	PDX10_KBM7	PDX30_GM12878	PDX30_HMEC	PDX30_KBM7	UCD52_Library_1	UCD52_Library_2	PDX10_GM12878	PDX10_HMEC	PDX10_KBM7	PDX30_GM12878	PDX30_HMEC	PDX30_KBM7
	SOURCE	mapstat.txt			mapstat.txt								mapstat.txt								mapstat.txt								SOURCE
	total	486848169	456577383	431368621	873892191	1416139244	532443038	502172252	476963490	662778888	632508102	607299340	724977417	978432248	482190422	449127212	426891207	482132122	449068912	426832907	744441715	980380346	480638977	428867274	411063072	480631909	428860145	411056099	total
	mapped (R1+R2)	941878088	830037914	809383223	1080419663	920416129	947129838	835289664	814634973	956283833	844443659	823788968	1042597560	899055415	935735777	823702345	804198484	935658279	823624847	804120986	1058494311	904249141	936261487	805665598	790273570	936241172	805645259	790253458	mapped (R1+R2)
	global (R1+R2)	756119648	652773953	668897850	607972972	557373437	756374830	653029135	669153032	756710899	653365204	669489101	598036591	548470534	751275785	647928916	664687466	751275159	647928290	664686840	604488210	550743302	751820540	634396382	653504991	751839143	634414950	653523757	global (R1+R2)
	local (R1+R2)	185758440	177263961	140485373	472446691	363042692	190755008	182260529	145481941	199572934	191078455	154299867	444560969	350584881	184459992	175773429	139511018	184383120	175696557	139434146	454006101	353505839	184440947	171269216	136768579	184402029	171230309	136729701	local (R1+R2)
	SOURCE	pairstat.txt			pairstat.txt																								SOURCE
	Total_pairs_processed	486848169	456577383	431368621	873892191	708069622	532443038	502172252	476963490	662778888	632508102	607299340	724977417	489216124	482190422	449127212	426891207	482132122	449068912	426832907	744441715	490190173	480638977	428867274	411063072	480631909	428860145	411056099	Total_pairs_processed
	Unmapped_pairs	2183504	8232112	4281337	287967564	209271362	42702851	48751459	44800684	164080392	170129000	166178225	168910422	7562022	1599983	5088852	3299188	1606926	5095795	3306131	179464144	7306132	1263050	3511209	2184653	1264885	3513069	2186519	Unmapped_pairs
	Unique_paired_alignments	388434361	312327020	315459919	412256053	367723109	388462551	312355210	315488109	388448553	312341212	315474111	407326114	364123923	386690537	310691909	314075853	386669304	310670676	314054620	412016172	367624736	388326443	312040260	315296200	388305633	312019488	315275359	Unique_paired_alignments
	Multiple_pairs_alignments	68779062	69365623	66836020	82238983	53894760	68927100	69513661	66984058	69136784	69723345	67193742	79204451	53277390	68454801	68972076	66530612	68463779	68981054	66539590	81500568	53740364	68559117	68269273	66098951	68568515	68278695	66108519	Multiple_pairs_alignments
	Pairs_with_singleton	27451242	66652628	44791345	91429591	77180391	32350536	71551922	49690639	41113159	80314545	58453262	69536430	64252789	25445101	64374375	42985554	25392113	64321387	42932566	71460831	61518941	22490367	45046532	27483268	22492876	45048893	27485702	Pairs_with_singleton
	Reported_pairs	388434361	312327020	315459919	412256053	367723109	388462551	312355210	315488109	388448553	312341212	315474111	407326114	364123923	386690537	310691909	314075853	386669304	310670676	314054620	412016172	367624736	388326443	312040260	315296200	388305633	312019488	315275359	Reported_pairs
	SOURCE	Rsstat.txt			Rsstat.txt																								SOURCE
	Valid_interaction_pairs	339889688	263609856	239676305	124609708	236560852	339909668	263629836	239696285	339891754	263611922	239678371	123105445	234228372	338362061	262245660	238644705	338343245	262226844	238625889	124523290	236500623	339801898	263407794	239576168	339783237	263389134	239557507	Valid_interaction_pairs
	Valid_interaction_pairs_FF	83950751	64241453	59074555	29859713	57781422	83955603	64246305	59079407	83951181	64241883	59074985	29502303	57210525	83574228	63909122	58821397	83569604	63904498	58816773	29838284	57766744	83928215	64191113	59048766	83923624	64186523	59044175	Valid_interaction_pairs_FF
	Valid_interaction_pairs_RR	84072937	64478540	58999231	30275380	58286070	84078068	64483671	59004362	84073379	64478982	58999673	29910701	57710162	83694076	64145434	58745840	83689176	64140534	58740940	30253259	58270807	84052236	64428787	58974166	84047373	64423928	58969308	Valid_interaction_pairs_RR
	Valid_interaction_pairs_RF	83461984	64372061	59051934	29555590	57115481	83466952	64377029	59056902	83462416	64372493	59052366	29201472	56550432	83088489	64038431	58798197	83083746	64033688	58793454	29534714	57100742	83440384	64321849	59026805	83435688	64317150	59022105	Valid_interaction_pairs_RF
	Valid_interaction_pairs_FR	88404016	70517802	62550585	34919025	63377879	88409045	70522831	62555614	88404778	70518564	62551347	34490969	62757253	88005268	70152673	62279271	88000719	70148124	62274722	34897033	63362330	88381063	70466045	62526431	88376552	70461533	62521919	Valid_interaction_pairs_FR
	Dangling_end_pairs	11437037	11861695	40613738	172341579	31553261	11439113	11863771	40615814	11440285	11864943	40616986	170632264	31289701	11388157	11795732	40430726	11388338	11795913	40430907	172319517	31548693	11436809	11860717	40607698	11437081	11860981	40607962	Dangling_end_pairs
	Religation_pairs	9956472	11963362	13222245	32564530	10934724	9957069	11963959	13222842	9957591	11964481	13223364	32139641	10844908	9913039	11903208	13161957	9913229	11903398	13162147	32557660	10933640	9955099	11960676	13220558	9955303	11960885	13220764	Religation_pairs
	Self_Cycle_pairs	225495	449257	161901	6173307	39281	225740	449502	162146	225527	449289	161933	6115541	38890	224670	445577	161224	224450	445357	161004	6172572	39272	225422	446440	161613	225199	446218	161393	Self_Cycle_pairs
	Single-end_pairs	0	0	0	0	0	0	0	0	0	0	0	0	0	0	0	0	0	0	0	0	0	0	0	0	0	0	0	Single-end_pairs
	Dumped_pairs	26925669	24442850	21785730	76566929	6925	26930961	24448142	21791022	26933396	24450577	21793457	75333223	6839	26802610	24301732	21677241	26800042	24299164	21674673	76443133	6924	26907215	24364633	21730163	26904813	24362270	21727733	Dumped_pairs
	SOURCE	mergestat.txt			mergestat.txt																								SOURCE
	valid_interaction	339889688	263609856	239676305	124609708	236560852	339909668	263629836	239696285	339891754	263611922	239678371	123105445	234228372	338362061	262245660	238644705	338343245	262226844	238625889	124523290	236500623	339801898	263407794	239576168	339783237	263389134	239557507	valid_interaction
	valid_interaction_rmdup	330417711	256073346	236340995	97903636	214334050	330437650	256093285	236360934	330419645	256075280	236342929	96778007	212274622	328938464	254757241	235328029	328919622	254738399	235309187	97835424	214281317	330333658	255877196	236242275	330314970	255858509	236223587	valid_interaction_rmdup
	trans_interaction	70089927	75063983	99377000	35732791	57755961	70096802	75070858	99383875	70091165	75065221	99378238	35289290	57169298	69759972	74608776	98927067	69753608	74602412	98920703	35694616	57735416	70066199	74963854	99309656	70060022	74957678	99303480	trans_interaction
	cis_interaction	260327784	181009363	136963995	62170845	156578089	260340848	181022427	136977059	260328480	181010059	136964691	61488717	155105324	259178492	180148465	136400962	259166014	180135987	136388484	62140808	156545901	260267459	180913342	136932619	260254948	180900831	136920107	cis_interaction
	cis_shortRange	49656747	43597604	16292101	18129471	37408496	49659181	43600038	16294535	49657188	43598045	16292542	17921657	37057690	49430873	43386807	16222849	49428762	43384696	16220738	18120762	37401366	49645891	43575963	16290065	49643765	43573836	16287939	cis_shortRange
	cis_longRange	210671037	137411759	120671894	44041374	119169593	210681667	137422389	120682524	210671292	137412014	120672149	43567060	118047634	209747619	136761658	120178113	209737252	136751291	120167746	44020046	119144535	210621568	137337379	120642554	210611183	137326995	120632168	cis_longRange
	HiC_Pro 2.9.0	human only HiC data			Direct								Xenome								Combined								HiC_Pro 2.9.0
		GM12878	HMEC	KBM7	UCD52_Library_1	UCD52_Library_2	PDX10_GM12878	PDX10_HMEC	PDX10_KBM7	PDX30_GM12878	PDX30_HMEC	PDX30_KBM7	UCD52_Library_1	UCD52_Library_2	PDX10_GM12878	PDX10_HMEC	PDX10_KBM7	PDX30_GM12878	PDX30_HMEC	PDX30_KBM7	UCD52_Library_1	UCD52_Library_2	PDX10_GM12878	PDX10_HMEC	PDX10_KBM7	PDX30_GM12878	PDX30_HMEC	PDX30_KBM7
	SOURCE				mapstat.txt								mapstat.txt								mapstat.txt								SOURCE
	total																												total
	mapped	96.7322	90.8978	93.8157	61.8165	32.4974	88.9419	83.1676	85.398	72.142	66.7536	67.824	59.6525	31.7432	87.8719	82.0139	84.304	70.586	65.1078	66.2047	60.5621	31.9266	87.9213	80.2181	82.8442	70.63	63.6866	65.0629	mapped
	global	77.6546	71.4856	77.532	34.7854	19.6793	71.0287	65.0204	70.1472	57.0862	51.6488	55.1202	34.2168	19.365	70.5499	64.5126	69.6791	56.6762	51.219	54.7248	34.586	19.4452	70.601	63.1652	68.5068	56.7187	50.1507	53.8057	global
	local	19.0777	19.4123	16.2837	27.0312	12.818	17.9132	18.1472	15.2508	15.0558	15.1048	12.7038	25.4357	12.3782	17.322	17.5013	14.6249	13.9099	13.8889	11.4799	25.9761	12.4813	17.3203	17.0528	14.3374	13.9113	13.5358	11.2572	local
	SOURCE				pairstat.txt								pairstat.txt								pairstat.txt								SOURCE
	Total_pairs_processed	100	100	100	100	50	100	100	100	100	100	100	82.9596	34.5458	90.5619	89.4369	89.5019	72.744	70.9981	70.2838	85.1869	34.6145	90.2705	85.4024	86.1833	72.5177	67.8031	67.6859	Total_pairs_processed
	Unmapped_pairs	0.448498	1.803	0.992501	32.9523	14.7776	8.02017	9.70811	9.3929	24.7564	26.8975	27.3635	19.3285	0.533989	0.300498	1.01337	0.691707	0.242453	0.805649	0.544399	20.5362	0.515919	0.237218	0.699204	0.458034	0.190846	0.555419	0.36004	Unmapped_pairs
	Unique_paired_alignments	79.7855	68.4062	73.13	47.1747	25.9666	72.9585	62.2008	66.1451	58.6091	49.3814	51.9471	46.6106	25.7124	72.6257	61.8696	65.849	58.3406	49.1173	51.7133	47.1473	25.9596	72.933	62.1381	66.1049	58.5875	49.3305	51.9143	Unique_paired_alignments
	Multiple_pairs_alignments	14.1274	15.1925	15.4939	9.41066	3.80575	12.9454	13.8426	14.0439	10.4313	11.0233	11.0644	9.06341	3.76216	12.8567	13.7347	13.9488	10.3298	10.906	10.9566	9.32616	3.79485	12.8763	13.5948	13.8583	10.3456	10.7949	10.8857	Multiple_pairs_alignments
	Pairs_with_singleton	5.63856	14.5983	10.3835	10.4623	5.45006	6.07587	14.2485	10.4181	6.20315	12.6978	9.62512	7.95709	4.53718	4.77893	12.8192	9.01234	3.83116	10.1693	7.06942	8.17731	4.34413	4.22399	8.97033	5.76213	3.39372	7.12226	4.52589	Pairs_with_singleton
	Reported_pairs	79.7855	68.4062	73.13	47.1747	25.9666	72.9585	62.2008	66.1451	58.6091	49.3814	51.9471	46.6106	25.7124	72.6257	61.8696	65.849	58.3406	49.1173	51.7133	47.1473	25.9596	72.933	62.1381	66.1049	58.5875	49.3305	51.9143	Reported_pairs
	SOURCE																												SOURCE
	Valid_interaction_pairs	69.8143	57.7361	55.5618	14.2592	16.7046	63.8396	52.4979	50.2546	51.2828	41.6772	39.4663	14.087	16.5399	63.549	52.2223	50.0342	51.0492	41.4583	39.293	14.2493	16.7004	63.8194	52.4537	50.2295	51.2665	41.642	39.4464	Valid_interaction_pairs
	Valid_interaction_pairs_FF	17.2437	14.0702	13.6947	3.41686	4.08021	15.768	12.7937	12.3866	12.6665	10.1567	9.72749	3.37597	4.03989	15.6964	12.7265	12.3325	12.609	10.1033	9.68497	3.41441	4.07917	15.7629	12.7827	12.3801	12.6624	10.1479	9.72242	Valid_interaction_pairs_FF
	Valid_interaction_pairs_RR	17.2688	14.1221	13.6772	3.46443	4.11584	15.791	12.8409	12.3708	12.685	10.1942	9.71509	3.4227	4.07518	15.7189	12.7736	12.3166	12.627	10.1407	9.67249	3.4619	4.11477	15.7861	12.83	12.3645	12.6811	10.1855	9.71009	Valid_interaction_pairs_RR
	Valid_interaction_pairs_RF	17.1433	14.0988	13.6894	3.38206	4.03318	15.6762	12.8197	12.3818	12.5928	10.1773	9.72377	3.34154	3.99328	15.6051	12.7523	12.3276	12.5357	10.1238	9.68113	3.37967	4.03214	15.6712	12.8087	12.3755	12.5888	10.1686	9.71878	Valid_interaction_pairs_RF
	Valid_interaction_pairs_FR	18.1584	15.4449	14.5005	3.9958	4.4754	16.6044	14.0436	13.1154	13.3385	11.149	10.2999	3.94682	4.43157	16.5286	13.9698	13.0575	13.2775	11.0905	10.2544	3.99329	4.4743	16.5992	14.0322	13.1093	13.3342	11.14	10.2951	Valid_interaction_pairs_FR
	Dangling_end_pairs	2.3492	2.59796	9.41509	19.7211	2.22812	2.14842	2.36249	8.5155	1.72611	1.87586	6.68813	19.5256	2.20951	2.13885	2.34894	8.47669	1.71827	1.86494	6.65749	19.7186	2.2278	2.14799	2.36188	8.5138	1.72563	1.87523	6.68665	Dangling_end_pairs
	Religation_pairs	2.04509	2.62023	3.06518	3.72638	0.77215	1.87007	2.38244	2.7723	1.5024	1.89159	2.1774	3.67776	0.765808	1.8618	2.37034	2.75953	1.49571	1.88194	2.16732	3.72559	0.772074	1.8697	2.38179	2.77182	1.50205	1.89102	2.17698	Religation_pairs
	Self_Cycle_pairs	0.0463173	0.0983967	0.0375319	0.706415	0.00277381	0.042397	0.0895115	0.0339955	0.0340275	0.0710329	0.0266644	0.699805	0.0027462	0.0421961	0.0887299	0.0338022	0.033865	0.0704113	0.0265115	0.706331	0.00277317	0.0423373	0.0889018	0.0338837	0.033978	0.0705474	0.0265755	Self_Cycle_pairs
	Single-end_pairs	0	0	0	0	0	0	0	0	0	0	0	0	0	0	0	0	0	0	0	0	0	0	0	0	0	0	0	Single-end_pairs
	Dumped_pairs	5.53061	5.3535	5.05037	8.7616	0.000489006	5.058	4.86848	4.5687	4.06371	3.86565	3.58859	8.62043	0.000482933	5.03389	4.83932	4.54484	4.04359	3.84172	3.56903	8.74743	0.000488935	5.05354	4.85185	4.55594	4.05939	3.85169	3.57776	Dumped_pairs
	SOURCE																												SOURCE
	valid_interaction	69.8143	57.7361	55.5618	14.2592	16.7046	63.8396	52.4979	50.2546	51.2828	41.6772	39.4663	14.087	16.5399	63.549	52.2223	50.0342	51.0492	41.4583	39.293	14.2493	16.7004	63.8194	52.4537	50.2295	51.2665	41.642	39.4464	valid_interaction
	valid_interaction_rmdup	67.8687	56.0854	54.7886	11.2032	15.1351	62.0607	50.9971	49.5554	49.8537	40.4857	38.917	11.0744	14.9897	61.7791	50.731	49.3388	49.6274	40.2743	38.7468	11.1954	15.1314	62.0411	50.9541	49.5305	49.8379	40.4514	38.8974	valid_interaction_rmdup
	trans_interaction	14.3967	16.4406	23.0376	4.08892	4.07841	13.1651	14.9492	20.8368	10.5753	11.8679	16.364	4.03817	4.03698	13.1019	14.8572	20.741	10.5244	11.7947	16.2886	4.08456	4.07696	13.1594	14.9279	20.8212	10.5706	11.8509	16.3517	trans_interaction
	cis_interaction	53.4721	39.6448	31.751	7.11425	11.0567	48.8955	36.0479	28.7186	39.2783	28.6178	22.5531	7.03619	10.9527	48.6772	35.8738	28.5978	39.1029	28.4796	22.4582	7.11081	11.0544	48.8817	36.0262	28.7092	39.2672	28.6006	22.5457	cis_interaction
	cis_shortRange	10.1996	9.54879	3.77684	2.07457	2.64158	9.32667	8.68229	3.41631	7.49227	6.89288	2.68279	2.05079	2.61681	9.28379	8.63983	3.40128	7.45781	6.85915	2.67096	2.07357	2.64108	9.32417	8.67749	3.41537	7.49025	6.88906	2.68203	cis_shortRange
	cis_longRange	43.2724	30.0961	27.9742	5.03968	8.4151	39.5689	27.3656	25.3023	31.7861	21.7249	19.8703	4.9854	8.33588	39.3934	27.234	25.1965	31.6451	21.6205	19.7872	5.03724	8.41333	39.5576	27.3487	25.2939	31.777	21.7115	19.8637	cis_longRange
	long/short ratio	4.24255	3.15182	7.40677	2.42927	3.18563	4.24255	3.15189	7.40632	4.24251	3.15179	7.40659	2.43097	3.18551	4.24325	3.15215	7.40795	4.24322	3.15206	7.40828	2.42926	3.18557	4.24248	3.15168	7.4059	4.24245	3.15159	7.40623	long/short ratio
	cis/trans ratio	3.7142	2.4114	1.37823	1.73988	2.71103	3.71402	2.41135	1.37826	3.71414	2.41137	1.37822	1.74242	2.71309	3.71529	2.41457	1.3788	3.71545	2.41461	1.37877	1.7409	2.71144	3.71459	2.41334	1.37884	3.71474	2.41337	1.3788	cis/trans ratio

### Sheet: HiCExplorer
		human only HiC data			Direct								Xenome								Combined
	File	GM12878	HMEC	KBM7	UCD52_Library_1	UCD52_Library_2	PDX10_GM12878	PDX10_HMEC	PDX10_KBM7	PDX30_GM12878	PDX30_HMEC	PDX30_KBM7	UCD52_Library_1	UCD52_Library_2	PDX10_GM12878	PDX10_HMEC	PDX10_KBM7	PDX30_GM12878	PDX30_HMEC	PDX30_KBM7	UCD52_Library_1	UCD52_Library_2	PDX10_GM12878	PDX10_HMEC	PDX10_KBM7	PDX30_GM12878	PDX30_HMEC	PDX30_KBM7
	SOURCE				*_binSizeQCs/QC_table.txt
	Sequenced_reads	486848169	456577383	431368621	873892191	708069622	532443038	502172252	476963490	662778888	632508102	607299340	724977417	489216124	482190422	449127212	426891207	482132122	449068912	426832907	744441715	490190173	480638977	428867274	411063072	480631909	428860145	411056099
	Min_rest._site_distance	300	300	300	300	300	300	300	300	300	300	300	300	300	300	300	300	300	300	300	300	300	300	300	300	300	300	300
	Max_library_insert_size	1000	1000	1000	1000	1000	1000	1000	1000	1000	1000	1000	1000	1000	1000	1000	1000	1000	1000	1000	1000	1000	1000	1000	1000	1000	1000	1000
	Pairs_mappable,_unique_and_high_quality	393488772	327899885	322537863	625482087	411020780	393617593	328028706	322666681	393701173	328112284	322750268	598495206	403176659	391053032	325540397	320591553	391024413	325511905	320563084	615667744	408708096	393433369	327814231	322479832	393404659	327785532	322451137
	Hi-C_contacts	327505921	254049139	235011735	241113813	300942108	327549839	254093048	235055650	327553186	254096403	235059003	233053389	296403131	325458932	252205226	233586940	325436197	252182647	233564340	239014460	300473239	327456193	253979727	234967675	327433312	253956871	234944818
	One_mate_unmapped	5247880	26889996	19543367	110674058	210125067	50333310	71975426	64628797	180029160	201671276	194324647	3849385	6144066	4488596	23401630	18269890	4427917	23340951	18209211	86147	37479	64691	107253	64632	64785	107331	64724
	One_mate_not_unique	40104476	46768305	42077416	83659311	43394377	40377738	47041548	42350670	40805483	47469311	42778434	73020469	38792799	39524570	46119575	41565220	39558867	46153776	41599469	76823642	39427450	39673814	46331790	41734389	39700043	46357933	41760709
	Low_mapping_quality	48007041	55019197	47209975	54076735	43529398	48114397	55126572	47317342	48243072	55255231	47445991	49612357	41102600	47124224	54065610	46464544	47120925	54062280	46461143	51864182	42017148	47467103	54614000	46784219	47462422	54609349	46779529
	dangling_end	7428485	7324104	41179652	2997323	14880146	7441647	7337292	41192842	7452143	7347833	41203344	2876276	14402995	7379439	7253687	40942399	7379092	7253394	40941975	2976692	14598730	7428412	7323618	41172240	7428092	7323332	41171927
	self_ligation_(removed)	0	0	0	0	46092704	0	0	0	0	0	0	0	44593238	0	0	0	0	0	0	0	45162884	0	0	0	0	0	0
	One_mate_not_close_to_rest_site	0	0	0	0	0	0	0	0	0	0	0	0	0	0	0	0	0	0	0	0	0	0	0	0	0	0	0
	same_fragment	47529515	57332120	40057375	214191409	0	47594262	57396829	40122095	47646769	57449336	40174587	205088349	0	47266060	56958918	39827082	47260390	56953193	39821498	210161818	0	47527073	57320132	40052829	47521423	57314478	40047178
	self_circle	0	0	0	0	0	0	0	0	0	0	0	0	0	0	0	0	0	0	0	0	0	0	0	0	0	0	0
	duplicated_pairs	11024851	9194522	6289101	167179542	36494858	11031845	9201537	6296094	11049075	9218712	6313334	157477192	35545524	10948601	9122566	6235132	10948734	9122671	6235271	163514774	36097640	11021691	9190754	6287088	11021832	9190851	6287214
	inter_chromosomal	70990324	78137706	103289935	69707208	83399218	71006066	78153450	103305678	71008187	78155570	103307800	68412836	81999976	70499080	77383274	102583098	70492341	77376666	102576267	69485719	83212082	70978845	78112668	103264055	70971994	78105829	103257216
	Intra_short_range_(<_20kb)	46617283	38497245	13120859	101442376	47278404	46628597	38508551	13132171	46631835	38511796	13135413	95633543	46475786	46328072	38255301	13051665	46323409	38250613	13047035	99605263	47101332	46612103	38488988	13122116	46607431	38484325	13117453
	Intra_long_range_(>=_20kb)	209898314	137414188	118600941	69964229	170264486	209915176	137431047	118617801	209913164	137429037	118615790	69007010	167927369	208631780	136566651	117952177	208620447	136555368	117941038	69923478	170159825	209865245	137378071	118581504	209853887	137366717	118570149
	Read_pair_type:_inward_pairs	63515929	42419602	32676238	22954094	52651933	63523239	42426911	32683548	63525008	42428682	32685318	22637152	51918223	63130270	42156928	32497886	63126890	42153450	32494565	22937406	52610761	63505736	42408361	32670946	63502356	42404984	32667569
	Read_pair_type:_outward_pairs	64090913	44937284	33172613	96442685	54432213	64100086	44946448	33181782	64099000	44945369	33180699	90721270	53553897	63704351	44655810	32992743	63698821	44650348	32987281	94627331	54268992	64082839	44927241	33169559	64077303	44921709	33164027
	Read_pair_type:_left_pairs	64506097	44260006	32930630	26089695	55546271	64512008	44265917	32936540	64512211	44266120	32936746	25713088	54766377	64110572	43986608	32749769	64107005	43983039	32746196	26066959	55507563	64496265	44248551	32925665	64492666	44244953	32922069
	Read_pair_type:_right_pairs	64402658	44294541	32942319	25920131	54912473	64408440	44300322	32948102	64408780	44300662	32948440	25569043	54164658	64014659	44022606	32763444	64011140	44019144	32760031	25897045	54873841	64392508	44282906	32937450	64388993	44279396	32933937
		human only HiC data			Direct								Xenome								Combined
	File	GM12878	HMEC	KBM7	UCD52_Library_1	UCD52_Library_2	PDX10_GM12878	PDX10_HMEC	PDX10_KBM7	PDX30_GM12878	PDX30_HMEC	PDX30_KBM7	UCD52_Library_1	UCD52_Library_2	PDX10_GM12878	PDX10_HMEC	PDX10_KBM7	PDX30_GM12878	PDX30_HMEC	PDX30_KBM7	UCD52_Library_1	UCD52_Library_2	PDX10_GM12878	PDX10_HMEC	PDX10_KBM7	PDX30_GM12878	PDX30_HMEC	PDX30_KBM7
	SOURCE				*_binSizeQCs/QC_table.txt
	Sequenced_reads
	Min_rest._site_distance
	Max_library_insert_size
	Pairs_mappable,_unique_and_high_quality	80.8237	71.8169	74.7708	71.5743	58.0481	73.9267	65.3219	67.6502	59.4016	51.8748	53.1452	68.4862	56.9403	73.445	64.8264	67.2151	58.9977	51.4637	52.785	70.4512	57.7215	73.8921	65.2792	67.611	59.3568	51.8231	53.0959
	Hi-C_contacts	67.2706	55.6421	54.4805	27.5908	42.5018	61.5183	50.5988	49.2817	49.4212	40.1728	38.7056	26.6684	41.8607	61.1256	50.2229	48.9738	49.1018	39.8703	38.4595	27.3506	42.4356	61.5007	50.5762	49.2632	49.4031	40.1508	38.6868
	One_mate_unmapped	1.07793	5.88947	4.53055	12.6645	29.6758	9.45328	14.3328	13.5501	27.1628	31.8844	31.9982	0.440487	0.867721	0.843019	4.66008	3.83046	0.668084	3.69022	2.99839	0.00985785	0.00529312	0.0121498	0.0213578	0.0135507	0.00977475	0.0169691	0.0106577
	One_mate_not_unique	8.23757	10.2432	9.7544	9.57318	6.12855	7.58349	9.36761	8.87923	6.15673	7.50493	7.04404	8.35578	5.47867	7.42325	9.18402	8.71455	5.96864	7.29695	6.84991	8.79097	5.5683	7.45128	9.22627	8.75002	5.98994	7.32922	6.87646
	Low_mapping_quality	9.86078	12.0504	10.9442	6.18803	6.14762	9.03653	10.9776	9.92054	7.27891	8.73589	7.81262	5.67717	5.80488	8.85057	10.7663	9.74174	7.1096	8.54729	7.65045	5.93485	5.93404	8.91496	10.8756	9.80876	7.16112	8.63378	7.70288
	dangling_end	1.52583	1.60413	9.54628	0.342985	2.10151	1.39764	1.46111	8.63648	1.12438	1.1617	6.78468	0.329134	2.03412	1.38596	1.44446	8.58397	1.11336	1.14677	6.74165	0.340625	2.06176	1.39516	1.45839	8.63216	1.12075	1.15782	6.77951
	self_ligation_(removed)	0	0	0	0	6.50963	0	0	0	0	0	0	0	6.29786	0	0	0	0	0	0	0	6.37831	0	0	0	0	0	0
	One_mate_not_close_to_rest_site	0	0	0	0	0	0	0	0	0	0	0	0	0	0	0	0	0	0	0	0	0	0	0	0	0	0	0
	same_fragment	9.7627	12.5569	9.28611	24.51	0	8.93885	11.4297	8.41198	7.18894	9.08278	6.61529	23.4684	0	8.87721	11.3425	8.35013	7.13064	9.00434	6.55714	24.0489	0	8.92623	11.4144	8.39746	7.17003	9.06146	6.59431
	self_circle	0	0	0	0	0	0	0	0	0	0	0	0	0	0	0	0	0	0	0	0	0	0	0	0	0	0	0
	duplicated_pairs	2.26454	2.01379	1.45794	19.1305	5.15413	2.07193	1.83235	1.32004	1.66708	1.45749	1.03958	18.0202	5.02006	2.0563	1.81662	1.30726	1.65194	1.4423	1.02672	18.7111	5.09804	2.07002	1.8302	1.31815	1.66297	1.45308	1.03527
	inter_chromosomal	14.5816	17.1138	23.9447	7.97664	11.7784	13.3359	15.5631	21.659	10.7137	12.3565	17.011	7.82852	11.5808	13.2407	15.4097	21.5075	10.6359	12.2333	16.8906	7.95129	11.752	13.3308	15.555	21.6503	10.7082	12.3486	17.0027
	Intra_short_range_(<_20kb)	9.57532	8.4317	3.04168	11.6081	6.67708	8.75748	7.66839	2.75329	7.03581	6.08874	2.16292	10.9434	6.56373	8.70104	7.61796	2.73641	6.98927	6.04745	2.14837	11.3979	6.65208	8.75438	7.6645	2.75118	7.03212	6.0844	2.15996
	Intra_long_range_(>=_20kb)	43.1137	30.0966	27.4941	8.00605	24.0463	39.4249	27.3673	24.8694	31.6717	21.7276	19.5317	7.89651	23.7162	39.1839	27.1952	24.7298	31.4766	21.5895	19.4206	8.00138	24.0315	39.4155	27.3568	24.8618	31.6627	21.7178	19.5242
	Read_pair_type:_inward_pairs	13.0464	9.29078	7.57502	2.62665	7.43598	11.9305	8.44868	6.85242	9.58465	6.70801	5.38208	2.59038	7.33236	11.8567	8.39491	6.8135	9.52458	6.66449	5.35067	2.62474	7.43017	11.9272	8.44498	6.84978	9.58123	6.70426	5.37915
	Read_pair_type:_outward_pairs	13.1645	9.84221	7.69008	11.036	7.68741	12.0389	8.9504	6.95688	9.67125	7.1059	5.46365	10.3813	7.56337	11.9645	8.89253	6.91725	9.61087	7.05925	5.4318	10.8283	7.66436	12.0356	8.94658	6.95432	9.66798	7.10216	5.4609
	Read_pair_type:_left_pairs	13.2497	9.69387	7.63399	2.98546	7.84475	12.1162	8.81489	6.90546	9.73359	6.99851	5.42348	2.94236	7.7346	12.0408	8.75927	6.86631	9.67246	6.95375	5.3921	2.98286	7.83928	12.1133	8.81143	6.90318	9.73065	6.99516	5.42106
	Read_pair_type:_right_pairs	13.2285	9.70143	7.6367	2.96606	7.75524	12.0968	8.82174	6.90789	9.71799	7.00397	5.4254	2.92588	7.64962	12.0228	8.76644	6.86917	9.65799	6.95946	5.39438	2.96341	7.74978	12.0938	8.81827	6.90565	9.715	7.00061	5.42302
	cis	52.689	38.5283	30.5358	19.6142	30.7234	48.1824	35.0357	27.6227	38.7075	27.8164	21.6946	18.8399	30.28	47.8849	34.8131	27.4662	38.4659	27.637	21.5689	19.3993	30.6836	48.1699	35.0213	27.6129	38.6949	27.8022	21.6841
	long/short ratio	4.50259	3.56946	9.03911	0.689694	3.60132	4.50185	3.56884	9.03261	4.5015	3.56849	9.03023	0.721577	3.61322	4.50336	3.56988	9.03733	4.50356	3.57002	9.03968	0.702006	3.61263	4.50238	3.56928	9.03677	4.50258	3.56942	9.03911
	cis/trans ratio	3.61339	2.2513	1.27526	2.45895	2.60845	3.61298	2.25121	1.27534	3.61289	2.25116	1.27533	2.40657	2.61467	3.6165	2.25917	1.27705	3.61662	2.25916	1.27698	2.43976	2.61093	3.61343	2.25145	1.27541	3.61356	2.25145	1.27534
	SOURCE				flagstat.txt
R1	In total				1116165916	1210043808	580223799			710900695
	supplementary				242273725	131601085	120581398			120922444
	mapped				1013407948	1154209521	537645661			546356465
	in total rm suppl				873892191	1078442723	459642401			589978251
	mapped rm suppl				771134223	1022608436	417064263			425434021
	%mapped rm suppl				88.2413	94.8227	90.7367			72.1101
R2	In total				1113837819	1203837303	568626065			699130978
	supplementary				239945628	125394580	108983664			109152727
	mapped				1009067695	1139400779	523232485			528223511
	in total rm suppl				873892191	1078442723	459642401			589978251
	mapped rm suppl				769122067	1014006199	414248821			419070784
	%mapped rm suppl				88.0111	94.025	90.1242			71.0316
	AVERAGE				88.1262	94.4239	90.4304			71.5708

### Sheet: Plotted values
	FIGURE 2 - Xenome results
					.
			UCD52_CR	WHIM2_CR	PDX10_GM12878	PDX10_HMEC	PDX10_KBM7	PDX30_GM12878	PDX30_HMEC	PDX30_KBM7
	Reads in each file	ambigous	40729002	38744101	4588564	4911231	4040695	5737569	6060236	5189700
		both	202630	252738	74152	262062	131332	197194	385104	254374
		hg38	724977417	981127500	482190422	449127212	426891207	482132122	449068912	426832907
		mm10	106279490	56277148	44993552	45148412	45028097	173869421	174024281	173903966
		neither	1703652	2041236	596348	2723335	872159	842582	2969569	1118393
	FIGURE 3 - Basic statistics
	FIG. 3A
	Alignment_rate	tool	Alignment_rate	GM12878	HMEC	KBM7	UCD52_Library_1	UCD52_Library_2	PDX10_GM12878	PDX10_HMEC	PDX10_KBM7	PDX30_GM12878	PDX30_HMEC	PDX30_KBM7
	Direct	Juicer	juicer	95.6395	90.6722	91.9317	81.9428	63.0447	87.5415	82.537	83.2461	70.4209	65.6283	65.4833
		HiC-Pro	hicpro	96.7322	90.8978	93.8157	61.8165	32.4974	88.9419	83.1676	85.398	72.142	66.7536	67.824
		HiCExplorer	hicexplorer	80.8237	71.8169	74.7708	71.5743	58.0481	73.9267	65.3219	67.6502	59.4016	51.8748	53.1452
	Xenome	Juicer	juicer2	0	0	0	77.466	61.2162	86.7727	81.7104	82.5256	69.7097	64.8738	64.8152
		HiC-Pro	hicpro2	0	0	0	59.6525	31.7432	87.8719	82.0139	84.304	70.586	65.1078	66.2047
		HiCExplorer	hicexplorer2	0	0	0	68.4862	56.9403	73.445	64.8264	67.2151	58.9977	51.4637	52.785
	Combined	Juicer	juicer3	0	0	0	79.9026	62.07	87.2862	82.287	83.003	70.1207	65.3301	65.1886
		HiC-Pro	hicpro3	0	0	0	60.5621	31.9266	87.9213	80.2181	82.8442	70.63	63.6866	65.0629
		HiCExplorer	hicexplorer3	0	0	0	70.4512	57.7215	73.8921	65.2792	67.611	59.3568	51.8231	53.0959
	FIG. 3B
	Valid_interaction_pairs	tool	Valid_interaction_pairs	GM12878	HMEC	KBM7	UCD52_Library_1	UCD52_Library_2	PDX10_GM12878	PDX10_HMEC	PDX10_KBM7	PDX30_GM12878	PDX30_HMEC	PDX30_KBM7
	Direct	Juicer	juicer	74.0479	64.9946	64.7707	28.9144	45.7689	67.7218	59.1092	58.5956	54.4091	46.9341	46.0252
		HiC-Pro	hicpro	69.8143	57.7361	55.5618	14.2592	16.7046	63.8396	52.4979	50.2546	51.2828	41.6772	39.4663
		HiCExplorer	hicexplorer	67.2706	55.6421	54.4805	27.5908	42.5018	61.5183	50.5988	49.2817	49.4212	40.1728	38.7056
	Xenome	Juicer	juicer2	0	0	0	28.0631	44.957	67.298	58.6837	58.2358	54.0597	46.5869	45.7331
		HiC-Pro	hicpro2	0	0	0	14.087	16.5399	63.549	52.2223	50.0342	51.0492	41.4583	39.293
		HiCExplorer	hicexplorer2	0	0	0	26.6684	41.8607	61.1256	50.2229	48.9738	49.1018	39.8703	38.4595
	Combined	Juicer	juicer3	0	0	0	28.5084	48.4161	67.6983	59.0799	58.5702	54.3813	46.9015	45.9957
		HiC-Pro	hicpro3	0	0	0	14.2493	16.7004	63.8194	52.4537	50.2295	51.2665	41.642	39.4464
		HiCExplorer	hicexplorer3	0	0	0	27.3506	42.4356	61.5007	50.5762	49.2632	49.4031	40.1508	38.6868
	FIG. 3C
	Cis_trans_ratio	tool	Cis_trans_ratio	GM12878	HMEC	KBM7	UCD52_Library_1	UCD52_Library_2	PDX10_GM12878	PDX10_HMEC	PDX10_KBM7	PDX30_GM12878	PDX30_HMEC	PDX30_KBM7
	Direct	Juicer	juicer	4.34141	3.05668	1.87492	2.98212	3.41725	4.34164	3.05709	1.87539	4.34226	3.05763	1.87576
		HiC-Pro	hicpro	3.7142	2.4114	1.37823	1.73988	2.71103	3.71402	2.41135	1.37826	3.71414	2.41137	1.37822
		HiCExplorer	hicexplorer	3.61339	2.2513	1.27526	2.45895	2.60845	3.61298	2.25121	1.27534	3.61289	2.25116	1.27533
	Xenome	Juicer	juicer2	0	0	0	2.93288	3.40658	4.34473	3.06667	1.87718	4.34489	3.0667	1.87709
		HiC-Pro	hicpro2	0	0	0	1.74242	2.71309	3.71529	2.41457	1.3788	3.71545	2.41461	1.37877
		HiCExplorer	hicexplorer2	0	0	0	2.40657	2.61467	3.6165	2.25917	1.27705	3.61662	2.25916	1.27698
	Combined	Juicer	juicer3	0	0	0	2.9377	3.26194	4.3414	3.0568	1.87507	4.3415	3.05678	1.87498
		HiC-Pro	hicpro3	0	0	0	1.7409	2.71144	3.71459	2.41334	1.37884	3.71474	2.41337	1.3788
		HiCExplorer	hicexplorer3	0	0	0	2.43976	2.61093	3.61343	2.25145	1.27541	3.61356	2.25145	1.27534
	FIG. 3D
	Long_short_ratio	tool	Long_short_ratio	GM12878	HMEC	KBM7	UCD52_Library_1	UCD52_Library_2	PDX10_GM12878	PDX10_HMEC	PDX10_KBM7	PDX30_GM12878	PDX30_HMEC	PDX30_KBM7
	Direct	Juicer	juicer	2.22356	1.43664	1.66446	0.518533	1.56186	2.22246	1.436	1.66343	2.22153	1.4354	1.66251
		HiC-Pro	hicpro	4.24255	3.15182	7.40677	2.42927	3.18563	4.24255	3.15189	7.40632	4.24251	3.15179	7.40659
		HiCExplorer	hicexplorer	4.50259	3.56946	9.03911	0.689694	3.60132	4.50185	3.56884	9.03261	4.5015	3.56849	9.03023
	Xenome	Juicer	juicer2	0	0	0	0.535601	1.58463	2.2234	1.43687	1.66448	2.22352	1.4369	1.66456
		HiC-Pro	hicpro2	0	0	0	2.43097	3.18551	4.24325	3.15215	7.40795	4.24322	3.15206	7.40828
		HiCExplorer	hicexplorer2	0	0	0	0.721577	3.61322	4.50336	3.56988	9.03733	4.50356	3.57002	9.03968
	Combined	Juicer	juicer3	0	0	0	0.532464	1.61125	2.22338	1.43656	1.66432	2.22351	1.4366	1.66441
		HiC-Pro	hicpro3	0	0	0	2.42926	3.18557	4.24248	3.15168	7.4059	4.24245	3.15159	7.40623
		HiCExplorer	hicexplorer3	0	0	0	0.702006	3.61263	4.50238	3.56928	9.03677	4.50258	3.56942	9.03911
